# Integrative transcriptomic profiling of the phosphatome identifies DUSP15 as a chromophobe renal cell carcinoma–selective epithelial biomarker associated with an immune-metabolic tumour state

**DOI:** 10.1101/2025.11.15.688610

**Authors:** Adil R. Sarhan

## Abstract

Chromophobe renal cell carcinoma (chRCC) lacks robust molecular biomarkers and actionable therapeutic targets. Here, 265 protein-coding phosphatases were systematically interrogated using pan-cancer transcriptomic profiles from The Cancer Genome Atlas, 10 independent Gene Expression Omnibus cohorts, pathway and immune analyses, and two independent single-cell RNA-sequencing datasets. *DUSP15* emerged as the most chRCC-selective phosphatase (Tau = 0.977) and distinguished chRCC with high diagnostic accuracy (area under the curve = 0.975; odds ratio = 4.83; P = 6.2 × 10⁻⁷). Cross-cohort validation further reinforced its marked enrichment in chRCC. Transcriptome-wide analyses defined *DUSP15*-high tumours by coordinated enrichment of oxidative phosphorylation, MYC target and DNA repair programs, coupled to attenuation of interferon and inflammatory signalling. Immune deconvolution revealed reduced regulatory T-cell and dendritic-cell signatures and lower overall immune content, identifying an immune-depleted tumour state. Crucially, single-cell analyses resolved the cellular source of the bulk-tumour signal, demonstrating broad *DUSP15* expression throughout the chRCC tumour epithelium in two independent datasets (72.2–83.7% cellular detection; 144.9–204.3 counts per million), with substantially lower expression in immune, stromal, normal renal-epithelial and non-chRCC tumour compartments. Collectively, these findings identify *DUSP15* as a highly selective tumour-epithelial biomarker candidate for chRCC and define a *DUSP15*-associated immune-metabolic state with potential diagnostic and therapeutic relevance.
