## Supplementary Table S1 for "Integrative transcriptomic profiling of the phosphatome identifies DUSP15 as a chromophobe renal cell carcinoma–selective epithelial biomarker associated with an immune-metabolic tumour state"

### Sheet: Tau_Phosphatases
Supplementary Table S1. Tissue-specificity analysis of human protein phosphatases across cancer types. Tau scores were calculated for 265 phosphatase genes across The Cancer Genome Atlas (TCGA) cancer types, and the tumour type with maximal expression was identified for each gene. Higher Tau values indicate greater tumour-type specificity.
Gene_Symbol	Tau_score	Max_Cancer
ACP3	0.998621	PRAD
G6PC2	0.998236	PAAD
G6PC1	0.998203	LIHC
PTPRZ1	0.986314	GBM
DUSP15	0.977429	KICH
PFKFB1	0.97235	LIHC
TPTE	0.971758	TGCT
PTPRN	0.967541	PAAD
PPP1R3A	0.965343	HNSC
INPP5J	0.957045	KICH
PTPRT	0.937559	BRCA
ALPL	0.929835	TGCT
ALPG	0.927732	TGCT
TPTE2	0.927657	TGCT
PLPPR5	0.92442	GBM
PLPPR4	0.918893	GBM
PPP1R17	0.918149	TGCT
PPM1N	0.915445	TGCT
PTPN5	0.914559	TGCT
DUSP21	0.912348	TGCT
ALPP	0.908814	UCEC
PLPP3	0.903641	THCA
DUSP26	0.903341	GBM
PPP3CA	0.897231	PRAD
PLPP1	0.894728	PRAD
EYA2	0.889167	UCEC
PPP1R14D	0.88717	READ
DUSP29	0.88144	HNSC
PLPPR3	0.878093	TGCT
PPP1R1A	0.872041	KIRP
ACP7	0.869555	LUSC
PTPRN2	0.868954	PRAD
DNAJC6	0.865779	GBM
PPM1L	0.864897	KICH
CDC25A	0.864891	TGCT
NT5C1A	0.862729	THCA
ALPI	0.861211	KIRC
PTPRO	0.857381	READ
DUSP13B	0.843754	LUAD
PPM1E	0.84004	PRAD
INPP5F	0.839937	TGCT
PTPRB	0.837996	KIRC
DUSP4	0.836888	SKCM
PHOSPHO1	0.836304	OV
DUSP9	0.832613	LIHC
PTPRD	0.826574	KIRP
PLPP7	0.817668	GBM
PTPRR	0.815186	BLCA
PPP1R14C	0.813622	THCA
PPP1R3C	0.812242	KIRC
NT5DC4	0.812078	TGCT
PTPRH	0.808099	PAAD
PSPH	0.806663	GBM
PPP1R1B	0.804576	READ
DUSP6	0.80455	THCA
TNS1	0.803841	KIRC
FBP2	0.803642	STAD
ACP4	0.80026	PRAD
PPP1R1C	0.791859	GBM
EYA4	0.790247	OV
DUSP1	0.78867	KIRC
FBP1	0.785322	LIHC
PGAM4	0.777901	GBM
IMPA2	0.772657	KIRP
PTPRM	0.769518	THCA
PTPN20	0.767592	KICH
DUSP5	0.767484	THCA
PPM1H	0.767459	PRAD
PLPP5	0.764874	PRAD
DUSP7	0.759268	HNSC
PPP1R12B	0.75142	STAD
PTPN12	0.747973	TGCT
PLPP6	0.745192	PRAD
PTPN3	0.741514	KICH
PPM1J	0.737856	BRCA
BPGM	0.733302	KICH
TIGAR	0.728474	TGCT
PTPRJ	0.726114	KICH
PHLPP1	0.725547	GBM
SACM1L	0.724632	KICH
EYA1	0.721363	SKCM
PPP1R14A	0.711844	OV
PLPP4	0.711414	PAAD
MTMR11	0.710946	PAAD
PPEF1	0.708856	BRCA
PPP1R3B	0.705973	TGCT
PHOSPHO2	0.70583	PRAD
DUSP2	0.705413	BLCA
PDXP	0.704115	STAD
MTMR9	0.703004	TGCT
PLPPR2	0.70145	GBM
SSH3	0.697705	BLCA
PDP1	0.696522	KICH
MTMR7	0.696461	LUAD
EPHX2	0.694398	PRAD
DUSP8	0.69113	KICH
PPM1K	0.688049	PRAD
PXYLP1	0.686704	GBM
PDP2	0.68425	KICH
ACP5	0.683361	SKCM
PTP4A1	0.678045	LIHC
PTPN21	0.675235	KICH
PPP1R13L	0.674043	CESC
PPEF2	0.673585	STAD
INPP1	0.671864	CESC
PLPP2	0.670074	UCEC
CDC14A	0.666931	PRAD
CTDSPL	0.659383	KICH
DUSP16	0.654484	TGCT
INPP4B	0.652053	KICH
PTPN22	0.649641	LUAD
LHPP	0.641773	THCA
NT5E	0.638251	THCA
MTMR10	0.636552	KICH
NT5DC3	0.635075	SKCM
SSH2	0.633897	KIRP
PPP2CB	0.633303	GBM
PPP1R16B	0.628418	KIRC
PFKFB4	0.623186	SKCM
LPIN2	0.622543	LIHC
PTPRE	0.617894	THCA
PFKFB2	0.617062	KICH
NT5M	0.616783	KIRP
PPP1R16A	0.616117	OV
PPP1R3F	0.615009	GBM
DUSP14	0.614426	HNSC
TNS2	0.604892	KIRC
PFKFB3	0.603881	KIRC
ENOPH1	0.603445	GBM
PTPRS	0.603166	GBM
SGPP2	0.600815	LUAD
PPM1F	0.594549	SKCM
PPM1A	0.591631	KICH
PTP4A3	0.586529	PRAD
DUSP18	0.585414	STAD
PTPN7	0.582763	TGCT
MTMR8	0.581657	UCEC
CDC25C	0.574478	CESC
LPIN1	0.570523	TGCT
SYNJ1	0.570005	GBM
MTMR14	0.569174	TGCT
PPP1R21	0.564682	THCA
DUSP3	0.562189	KIRP
PTPRG	0.556019	KIRC
PTPRC	0.555551	KIRC
EPM2A	0.555292	GBM
FAN1	0.554779	KICH
INPP5K	0.553328	THCA
INPP5D	0.551687	TGCT
UBASH3B	0.549061	BLCA
CDKN3	0.549041	CESC
INPP5A	0.542419	PRAD
PTPRA	0.535074	GBM
PTPRU	0.533528	BLCA
PUDP	0.524726	TGCT
DUSP23	0.524687	LIHC
NT5C3B	0.523082	TGCT
MDP1	0.520233	GBM
NT5DC2	0.520065	OV
MTMR3	0.511718	TGCT
PTPN13	0.509505	HNSC
PPP1R9A	0.506325	KIRP
PPTC7	0.503597	KICH
NT5DC1	0.500819	PRAD
G6PC3	0.499817	SKCM
NT5C2	0.497039	THCA
PTPN18	0.496761	PRAD
DUSP22	0.496743	SKCM
PTP4A2	0.493705	BRCA
DUSP10	0.492925	LIHC
LPIN3	0.49254	KIRP
PTPN4	0.487073	THCA
INPPL1	0.48677	OV
PPP1R3E	0.485638	KICH
CDC25B	0.485367	READ
PPM1G	0.485182	TGCT
PPP1R18	0.483947	SKCM
OCRL	0.47843	PRAD
PPP1R13B	0.476493	THCA
SGPP1	0.470537	KICH
PPP1R14B	0.467992	OV
MTMR1	0.46605	LUSC
INPP5E	0.461792	TGCT
PPP1R3D	0.457978	BRCA
PTPN14	0.449717	KIRC
SSH1	0.447953	SKCM
PPM1M	0.447222	GBM
PTPRF	0.446846	LUSC
PGAM1	0.445846	HNSC
SBF2	0.444083	KICH
SYNJ2	0.441125	READ
PPM1D	0.438972	TGCT
ACP6	0.434108	BLCA
PGAM5	0.432447	COAD
PTPN23	0.427396	OV
PTPN6	0.424002	TGCT
PPP1CB	0.423441	PRAD
NT5C	0.419967	KIRP
PHLPP2	0.41973	KICH
PMM1	0.41914	KIRC
DUSP28	0.418762	GBM
PTPRK	0.416091	STAD
PPP1R8	0.416023	TGCT
CDC14B	0.414915	TGCT
DUSP11	0.410806	OV
PTPN2	0.409842	CESC
CTDSP1	0.407657	PRAD
DUSP19	0.397238	KIRC
PPP1R7	0.397218	PRAD
NT5C3A	0.391564	COAD
IMPA1	0.387228	GBM
PTPN1	0.386597	KIRP
PPP1R2	0.385903	LUSC
PTPN11	0.38283	GBM
PPP1R12A	0.382048	STAD
FIG4	0.38158	BRCA
PPP1R15A	0.380944	BLCA
PTPN9	0.380495	TGCT
INPP4A	0.379424	KICH
CTDP1	0.362745	TGCT
RPAP2	0.36228	BRCA
PPP4C	0.361893	UCEC
INPP5B	0.358254	TGCT
CTDSP2	0.357225	GBM
DUSP12	0.356336	GBM
MTMR12	0.354426	BRCA
PPP1R11	0.354077	OV
MTM1	0.349377	THCA
PPM1B	0.346722	PRAD
PPP1R12C	0.345473	TGCT
MTMR6	0.344292	COAD
CTDSPL2	0.340225	LUSC
PHPT1	0.339911	GBM
PPP3CB	0.339866	BRCA
UBLCP1	0.33703	GBM
BPNT1	0.336039	BRCA
SBF1	0.334224	SKCM
STYX	0.332674	TGCT
ACP2	0.328961	LIHC
PTEN	0.325763	KIRC
NANP	0.324414	READ
MTMR4	0.324103	BRCA
PTPMT1	0.319918	GBM
PGP	0.319579	READ
PPP1CC	0.319276	TGCT
PPP3CC	0.319012	KICH
PNKP	0.316113	UCEC
RNGTT	0.313525	LUSC
PPP6C	0.306181	BRCA
PPP2CA	0.298198	GBM
MTMR2	0.291319	KIRC
CTDNEP1	0.290231	GBM
BPNT2	0.287687	BRCA
ILKAP	0.285617	THCA
SSU72	0.285474	OV
PPP1R9B	0.279692	KIRP
PPP5C	0.271344	GBM
PPP1R15B	0.270452	GBM
ACP1	0.265228	COAD
MINPP1	0.258565	PRAD
EYA3	0.252211	TGCT
PPP1CA	0.246435	BLCA
STYXL1	0.23837	PRAD
PPP1R10	0.20434	TGCT
PTPDC1	0.185133	LUAD
