## Supplementary Table S3 for "Integrative transcriptomic profiling of the phosphatome identifies DUSP15 as a chromophobe renal cell carcinoma–selective epithelial biomarker associated with an immune-metabolic tumour state"

### Sheet: GEO_Microarray_DUSP15
Supplementary Table S3. Validation of DUSP15 expression across independent Gene Expression Omnibus (GEO) cohorts. DUSP15 expression data were compiled from ten independent renal tumour microarray datasets. This table presents log₂-transformed expression values for the 253 samples from seven datasets with explicit KICH, KIRC or KIRP annotations, organised by dataset and histological subtype. Sampl…
Sample_ID	Dataset	Subtype	DUSP15_log2
GSM278775	GSE11024	KICH	9.54704
GSM278776	GSE11024	KICH	10.5862
GSM278777	GSE11024	KICH	9.84314
GSM278778	GSE11024	KICH	10.3263
GSM278779	GSE11024	KICH	9.59131
GSM278780	GSE11024	KICH	9.87276
GSM281281	GSE11151	KICH	7.97674
GSM281282	GSE11151	KICH	8.97638
GSM281283	GSE11151	KICH	8.45548
GSM281284	GSE11151	KICH	8.98252
GSM305101	GSE12090	KICH	7.025
GSM305103	GSE12090	KICH	4.779
GSM305104	GSE12090	KICH	6.668
GSM305105	GSE12090	KICH	5.056
GSM305106	GSE12090	KICH	3.884
GSM305108	GSE12090	KICH	6.887
GSM305113	GSE12090	KICH	4.962
GSM305114	GSE12090	KICH	2.601
GSM305116	GSE12090	KICH	6.078
GSM499330	GSE19982	KICH	9.00859
GSM499331	GSE19982	KICH	9.29211
GSM499332	GSE19982	KICH	8.82235
GSM499333	GSE19982	KICH	9.14975
GSM499334	GSE19982	KICH	9.22475
GSM499335	GSE19982	KICH	8.74171
GSM499336	GSE19982	KICH	9.39248
GSM499337	GSE19982	KICH	8.97848
GSM499338	GSE19982	KICH	8.93236
GSM499339	GSE19982	KICH	8.56039
GSM499340	GSE19982	KICH	9.17635
GSM499341	GSE19982	KICH	9.13612
GSM499342	GSE19982	KICH	8.65263
GSM499343	GSE19982	KICH	8.91606
GSM499344	GSE19982	KICH	8.85811
GSM278765	GSE11024	KIRC	7.04944
GSM278766	GSE11024	KIRC	7.11832
GSM278767	GSE11024	KIRC	7.23362
GSM278768	GSE11024	KIRC	7.0829
GSM278769	GSE11024	KIRC	6.97171
GSM278770	GSE11024	KIRC	7.20007
GSM278771	GSE11024	KIRC	6.78456
GSM278772	GSE11024	KIRC	7.19219
GSM278773	GSE11024	KIRC	7.35308
GSM278774	GSE11024	KIRC	7.31808
GSM281278	GSE11151	KIRC	6.06932
GSM413237	GSE16441	KIRC	0.319
GSM413238	GSE16441	KIRC	0.657
GSM413239	GSE16441	KIRC	0.566
GSM413240	GSE16441	KIRC	0.261
GSM413241	GSE16441	KIRC	0.265
GSM413242	GSE16441	KIRC	0.505
GSM413243	GSE16441	KIRC	2.669
GSM413244	GSE16441	KIRC	2.898
GSM413245	GSE16441	KIRC	0.392
GSM413246	GSE16441	KIRC	1.655
GSM413247	GSE16441	KIRC	0.183
GSM413248	GSE16441	KIRC	0.313
GSM413249	GSE16441	KIRC	1.191
GSM413250	GSE16441	KIRC	0.472
GSM413251	GSE16441	KIRC	0.25
GSM413252	GSE16441	KIRC	0.755
GSM413253	GSE16441	KIRC	0.722
GSM444454	GSE17895	KIRC	3.91334
GSM444455	GSE17895	KIRC	3.85988
GSM444456	GSE17895	KIRC	3.8743
GSM444457	GSE17895	KIRC	4.48351
GSM444458	GSE17895	KIRC	3.9157
GSM444459	GSE17895	KIRC	3.96606
GSM444460	GSE17895	KIRC	4.81462
GSM444461	GSE17895	KIRC	3.78983
GSM444462	GSE17895	KIRC	3.8918
GSM444463	GSE17895	KIRC	4.18494
GSM444464	GSE17895	KIRC	4.17384
GSM444465	GSE17895	KIRC	4.30869
GSM444466	GSE17895	KIRC	4.20463
GSM444467	GSE17895	KIRC	4.89912
GSM444468	GSE17895	KIRC	7.03586
GSM444469	GSE17895	KIRC	3.95584
GSM444470	GSE17895	KIRC	4.07714
GSM444471	GSE17895	KIRC	3.91841
GSM444472	GSE17895	KIRC	4.25523
GSM444473	GSE17895	KIRC	4.03819
GSM444474	GSE17895	KIRC	3.97864
GSM444475	GSE17895	KIRC	3.69273
GSM444476	GSE17895	KIRC	5.0813
GSM444477	GSE17895	KIRC	6.27453
GSM444478	GSE17895	KIRC	4.43279
GSM444479	GSE17895	KIRC	4.39616
GSM444480	GSE17895	KIRC	7.28714
GSM444481	GSE17895	KIRC	6.03454
GSM444482	GSE17895	KIRC	4.28063
GSM444483	GSE17895	KIRC	3.62196
GSM444484	GSE17895	KIRC	4.56451
GSM444485	GSE17895	KIRC	4.51278
GSM444486	GSE17895	KIRC	4.13248
GSM444487	GSE17895	KIRC	5.18897
GSM444488	GSE17895	KIRC	4.9631
GSM444489	GSE17895	KIRC	4.23261
GSM444509	GSE17895	KIRC	6.2914
GSM444510	GSE17895	KIRC	6.50417
GSM444511	GSE17895	KIRC	6.43181
GSM444512	GSE17895	KIRC	6.37889
GSM444513	GSE17895	KIRC	5.82943
GSM444514	GSE17895	KIRC	5.83971
GSM444515	GSE17895	KIRC	6.11531
GSM444516	GSE17895	KIRC	6.00175
GSM444517	GSE17895	KIRC	6.21699
GSM444518	GSE17895	KIRC	6.30564
GSM444519	GSE17895	KIRC	6.2889
GSM444520	GSE17895	KIRC	6.0014
GSM444521	GSE17895	KIRC	6.33438
GSM444522	GSE17895	KIRC	5.85717
GSM444523	GSE17895	KIRC	5.95068
GSM444524	GSE17895	KIRC	5.47328
GSM444525	GSE17895	KIRC	5.22942
GSM444526	GSE17895	KIRC	5.55295
GSM444527	GSE17895	KIRC	5.46321
GSM444528	GSE17895	KIRC	5.74646
GSM444529	GSE17895	KIRC	6.56545
GSM444530	GSE17895	KIRC	5.89474
GSM444531	GSE17895	KIRC	5.00959
GSM444532	GSE17895	KIRC	5.35004
GSM444533	GSE17895	KIRC	5.25798
GSM444534	GSE17895	KIRC	6.14634
GSM444535	GSE17895	KIRC	5.54659
GSM444536	GSE17895	KIRC	5.2075
GSM444537	GSE17895	KIRC	6.65787
GSM444538	GSE17895	KIRC	5.25633
GSM444539	GSE17895	KIRC	5.38586
GSM444540	GSE17895	KIRC	5.36929
GSM444541	GSE17895	KIRC	5.91945
GSM444542	GSE17895	KIRC	7.14384
GSM444543	GSE17895	KIRC	5.4572
GSM444544	GSE17895	KIRC	5.06821
GSM444545	GSE17895	KIRC	5.68098
GSM444546	GSE17895	KIRC	6.85773
GSM444547	GSE17895	KIRC	5.27692
GSM444548	GSE17895	KIRC	5.914
GSM444549	GSE17895	KIRC	5.74646
GSM444550	GSE17895	KIRC	5.43242
GSM444551	GSE17895	KIRC	5.34433
GSM444552	GSE17895	KIRC	5.93901
GSM444553	GSE17895	KIRC	6.00355
GSM444554	GSE17895	KIRC	5.30146
GSM444555	GSE17895	KIRC	5.51327
GSM444556	GSE17895	KIRC	6.18268
GSM444557	GSE17895	KIRC	4.85401
GSM444558	GSE17895	KIRC	6.1377
GSM444559	GSE17895	KIRC	5.46179
GSM444560	GSE17895	KIRC	5.56486
GSM444561	GSE17895	KIRC	5.22245
GSM444562	GSE17895	KIRC	5.21971
GSM444563	GSE17895	KIRC	5.26834
GSM444564	GSE17895	KIRC	5.85216
GSM444565	GSE17895	KIRC	7.06703
GSM444566	GSE17895	KIRC	5.3939
GSM444567	GSE17895	KIRC	5.36625
GSM444568	GSE17895	KIRC	5.53324
GSM444569	GSE17895	KIRC	5.74384
GSM444570	GSE17895	KIRC	5.45327
GSM444571	GSE17895	KIRC	5.93998
GSM444572	GSE17895	KIRC	5.2669
GSM444573	GSE17895	KIRC	5.56716
GSM444574	GSE17895	KIRC	5.23613
GSM444575	GSE17895	KIRC	5.49676
GSM444576	GSE17895	KIRC	6.22072
GSM444577	GSE17895	KIRC	5.46214
GSM444578	GSE17895	KIRC	5.54329
GSM444579	GSE17895	KIRC	5.9362
GSM444580	GSE17895	KIRC	5.03247
GSM444581	GSE17895	KIRC	5.68541
GSM444582	GSE17895	KIRC	5.16662
GSM444583	GSE17895	KIRC	5.46876
GSM444584	GSE17895	KIRC	8.02773
GSM444585	GSE17895	KIRC	5.48336
GSM444586	GSE17895	KIRC	5.53455
GSM444587	GSE17895	KIRC	5.39964
GSM444588	GSE17895	KIRC	5.25619
GSM444589	GSE17895	KIRC	5.19329
GSM444590	GSE17895	KIRC	5.58351
GSM444591	GSE17895	KIRC	5.74154
GSM444592	GSE17895	KIRC	7.20391
GSM444593	GSE17895	KIRC	5.31347
GSM444594	GSE17895	KIRC	6.21087
GSM444595	GSE17895	KIRC	6.53868
GSM444596	GSE17895	KIRC	5.28406
GSM444597	GSE17895	KIRC	5.35691
GSM444598	GSE17895	KIRC	5.46508
GSM444599	GSE17895	KIRC	5.31445
GSM444600	GSE17895	KIRC	5.19711
GSM444601	GSE17895	KIRC	5.38829
GSM444602	GSE17895	KIRC	5.45934
GSM444603	GSE17895	KIRC	5.44495
GSM444604	GSE17895	KIRC	5.81427
GSM444605	GSE17895	KIRC	5.90075
GSM444606	GSE17895	KIRC	5.59461
GSM444607	GSE17895	KIRC	5.32446
GSM444608	GSE17895	KIRC	6.41328
GSM444609	GSE17895	KIRC	8.89214
GSM444610	GSE17895	KIRC	6.66225
GSM281317	GSE11151	KIRP	7.89928
GSM281318	GSE11151	KIRP	7.06459
GSM281319	GSE11151	KIRP	6.88277
GSM281320	GSE11151	KIRP	6.16284
GSM281321	GSE11151	KIRP	6.19289
GSM281322	GSE11151	KIRP	7.32543
GSM281323	GSE11151	KIRP	6.59811
GSM281324	GSE11151	KIRP	6.15575
GSM281325	GSE11151	KIRP	7.08362
GSM281326	GSE11151	KIRP	7.69691
GSM281327	GSE11151	KIRP	7.02885
GSM281328	GSE11151	KIRP	5.06216
GSM281329	GSE11151	KIRP	5.87546
GSM281330	GSE11151	KIRP	6.9908
GSM281331	GSE11151	KIRP	8.03226
GSM281332	GSE11151	KIRP	5.91749
GSM281333	GSE11151	KIRP	7.18396
GSM281334	GSE11151	KIRP	6.62367
GSM281335	GSE11151	KIRP	6.84259
GSM60241	GSE2748	KIRP	8.07959
GSM60242	GSE2748	KIRP	8.34665
GSM60243	GSE2748	KIRP	8.03545
GSM60244	GSE2748	KIRP	7.87007
GSM60245	GSE2748	KIRP	7.79131
GSM60246	GSE2748	KIRP	8.27633
GSM60247	GSE2748	KIRP	7.81291
GSM60248	GSE2748	KIRP	7.57949
GSM60249	GSE2748	KIRP	7.69855
GSM60250	GSE2748	KIRP	7.3573
GSM60251	GSE2748	KIRP	8.3404
GSM60252	GSE2748	KIRP	8.67201
GSM60253	GSE2748	KIRP	7.66836
GSM60254	GSE2748	KIRP	8.2645
GSM60255	GSE2748	KIRP	7.92925
GSM60256	GSE2748	KIRP	8.06395
GSM60257	GSE2748	KIRP	8.0713
GSM60258	GSE2748	KIRP	7.92524
GSM60259	GSE2748	KIRP	7.37347
GSM60260	GSE2748	KIRP	7.93972
GSM60261	GSE2748	KIRP	8.32762
GSM60262	GSE2748	KIRP	7.59687
GSM60263	GSE2748	KIRP	7.41729
GSM60264	GSE2748	KIRP	8.58889
GSM60265	GSE2748	KIRP	7.20181
GSM60266	GSE2748	KIRP	8.2228
GSM60267	GSE2748	KIRP	7.99125
GSM60268	GSE2748	KIRP	8.45275
GSM60269	GSE2748	KIRP	7.76347
GSM60270	GSE2748	KIRP	7.43814
GSM60271	GSE2748	KIRP	7.5663
GSM60272	GSE2748	KIRP	8.0816
GSM60273	GSE2748	KIRP	7.62627
GSM60274	GSE2748	KIRP	7.53652
