## Supplementary Table S5 for "Integrative transcriptomic profiling of the phosphatome identifies DUSP15 as a chromophobe renal cell carcinoma–selective epithelial biomarker associated with an immune-metabolic tumour state"

### Sheet: DUSP15_NormalVsTumour
Supplementary Table S5.DUSP15 expression in TCGA-KICH primary tumours and adjacent normal kidney tissues. Sample-level log₂-transformed DUSP15 expression values are provided for 66 primary tumours and 25 adjacent normal tissues.
Sample	DUSP15 Expression	Status
TCGA-KN-8428-11A-01R-2315-07_normal	2486	Normal
TCGA-KL-8326-11A-01R-2315-07_normal	1633	Normal
TCGA-KN-8433-11A-01R-2315-07_normal	2221	Normal
TCGA-KO-8415-11A-01R-2315-07_normal	1157	Normal
TCGA-KL-8336-11A-01R-2315-07_normal	1074	Normal
TCGA-KL-8324-11A-01R-2315-07_normal	1728	Normal
TCGA-KN-8423-11A-01R-2315-07_normal	726	Normal
TCGA-KO-8403-11A-01R-2315-07_normal	767	Normal
TCGA-KN-8429-11A-01R-2315-07_normal	1929	Normal
TCGA-KL-8329-11A-01R-2315-07_normal	2018	Normal
TCGA-KN-8419-11A-01R-2315-07_normal	1295	Normal
TCGA-KN-8434-11A-01R-2315-07_normal	2203	Normal
TCGA-KN-8436-11A-01R-2315-07_normal	865	Normal
TCGA-KN-8437-11A-01R-2315-07_normal	549	Normal
TCGA-KN-8427-11A-01R-2315-07_normal	2700	Normal
TCGA-KN-8430-11A-01R-2315-07_normal	1518	Normal
TCGA-KN-8435-11A-01R-2315-07_normal	1881	Normal
TCGA-KL-8339-11A-01R-2315-07_normal	2591	Normal
TCGA-KN-8425-11A-01R-2315-07_normal	1428	Normal
TCGA-KN-8432-11A-01R-2315-07_normal	843	Normal
TCGA-KN-8431-11A-01R-2315-07_normal	1014	Normal
TCGA-KL-8332-11A-01R-2315-07_normal	1933	Normal
TCGA-KN-8422-11A-01R-2315-07_normal	1291	Normal
TCGA-KN-8424-11A-01R-2315-07_normal	1131	Normal
TCGA-KN-8426-11A-01R-2315-07_normal	845	Normal
TCGA-KN-8427-01A-11R-2315-07_tumor	26	Tumor
TCGA-KO-8406-01A-11R-2315-07_tumor	12264	Tumor
TCGA-KO-8407-01A-11R-2315-07_tumor	14963	Tumor
TCGA-KM-8443-01A-11R-2315-07_tumor	22998	Tumor
TCGA-KO-8415-01A-11R-2315-07_tumor	13175	Tumor
TCGA-KL-8326-01A-11R-2315-07_tumor	10997	Tumor
TCGA-KL-8342-01A-11R-2315-07_tumor	11855	Tumor
TCGA-KL-8336-01A-11R-2315-07_tumor	9436	Tumor
TCGA-KO-8414-01A-11R-2315-07_tumor	19564	Tumor
TCGA-KO-8410-01A-11R-2315-07_tumor	7592	Tumor
TCGA-KN-8432-01A-11R-2315-07_tumor	5136	Tumor
TCGA-KO-8403-01A-11R-2315-07_tumor	10123	Tumor
TCGA-KL-8340-01A-11R-2315-07_tumor	13711	Tumor
TCGA-KN-8422-01A-11R-2315-07_tumor	8445	Tumor
TCGA-KL-8332-01A-11R-2315-07_tumor	5925	Tumor
TCGA-KM-8440-01A-11R-2315-07_tumor	19180	Tumor
TCGA-KL-8325-01A-11R-2315-07_tumor	7323	Tumor
TCGA-KL-8335-01A-11R-2315-07_tumor	9001	Tumor
TCGA-KL-8327-01A-11R-2315-07_tumor	9262	Tumor
TCGA-KM-8476-01A-11R-2315-07_tumor	12822	Tumor
TCGA-KL-8338-01A-11R-2315-07_tumor	15646	Tumor
TCGA-KL-8323-01A-21R-2315-07_tumor	8305	Tumor
TCGA-KL-8329-01A-11R-2315-07_tumor	20016	Tumor
TCGA-KN-8419-01A-11R-2315-07_tumor	4653	Tumor
TCGA-KO-8408-01A-11R-2315-07_tumor	22909	Tumor
TCGA-KN-8434-01A-11R-2315-07_tumor	12302	Tumor
TCGA-KN-8436-01A-11R-2315-07_tumor	13070	Tumor
TCGA-KN-8437-01A-11R-2315-07_tumor	2689	Tumor
TCGA-KL-8344-01A-11R-2315-07_tumor	4957	Tumor
TCGA-KM-8439-01A-11R-2315-07_tumor	5681	Tumor
TCGA-KM-8441-01A-11R-2315-07_tumor	4185	Tumor
TCGA-KM-8442-01A-11R-2315-07_tumor	7862	Tumor
TCGA-KN-8430-01A-11R-2315-07_tumor	16216	Tumor
TCGA-KL-8333-01A-11R-2315-07_tumor	3511	Tumor
TCGA-KL-8331-01A-11R-2315-07_tumor	16361	Tumor
TCGA-KO-8416-01A-11R-2315-07_tumor	10192	Tumor
TCGA-KL-8330-01A-11R-2315-07_tumor	19053	Tumor
TCGA-KO-8413-01A-11R-2315-07_tumor	9145	Tumor
TCGA-KN-8421-01A-11R-2315-07_tumor	8762	Tumor
TCGA-KL-8341-01A-11R-2315-07_tumor	13804	Tumor
TCGA-KN-8424-01A-11R-2315-07_tumor	12481	Tumor
TCGA-KL-8334-01A-11R-2315-07_tumor	15552	Tumor
TCGA-KN-8426-01A-11R-2315-07_tumor	6642	Tumor
TCGA-KL-8343-01A-11R-2315-07_tumor	10453	Tumor
TCGA-KM-8639-01A-11R-2403-07_tumor	2774	Tumor
TCGA-KM-8477-01A-11R-2315-07_tumor	5345	Tumor
TCGA-KN-8431-01A-11R-2315-07_tumor	15007	Tumor
TCGA-KO-8417-01A-11R-2315-07_tumor	13441	Tumor
TCGA-KN-8423-01A-11R-2315-07_tumor	14563	Tumor
TCGA-KN-8429-01A-11R-2315-07_tumor	12781	Tumor
TCGA-KO-8405-01A-11R-2315-07_tumor	6798	Tumor
TCGA-KL-8346-01A-11R-2315-07_tumor	18113	Tumor
TCGA-KN-8433-01A-11R-2315-07_tumor	17971	Tumor
TCGA-KN-8435-01A-11R-2315-07_tumor	11938	Tumor
TCGA-KL-8339-01A-11R-2315-07_tumor	18192	Tumor
TCGA-KN-8425-01A-11R-2315-07_tumor	12698	Tumor
TCGA-KL-8328-01A-11R-2315-07_tumor	26856	Tumor
TCGA-KL-8324-01A-11R-2315-07_tumor	10524	Tumor
TCGA-KO-8411-01A-11R-2315-07_tumor	13859	Tumor
TCGA-KL-8337-01A-11R-2315-07_tumor	17102	Tumor
TCGA-KN-8418-01A-11R-2315-07_tumor	25536	Tumor
TCGA-KO-8409-01A-11R-2315-07_tumor	19824	Tumor
TCGA-KO-8404-01A-11R-2315-07_tumor	1034	Tumor
TCGA-KL-8345-01A-11R-2315-07_tumor	15637	Tumor
TCGA-KM-8438-01A-11R-2315-07_tumor	25357	Tumor
TCGA-KN-8428-01A-11R-2315-07_tumor	12301	Tumor
