## Supplementary Table S7 for "Integrative transcriptomic profiling of the phosphatome identifies DUSP15 as a chromophobe renal cell carcinoma–selective epithelial biomarker associated with an immune-metabolic tumour state"

### Sheet: Hallmark_GSEA_Results
Supplementary Table S7. Hallmark gene set enrichment analysis associated with DUSP15 expression. Enrichment results include normalized enrichment scores, P values, adjusted P values, and leading-edge genes for significantly enriched pathways.
Description	setSize	enrichmentScore	NES	pvalue	p.adjust	qvalue	rank	leading_edge	core_enrichment
HALLMARK_TNFA_SIGNALING_VIA_NFKB	199	-0.630424	-3.10297	1e-10	4.17e-10	1.4e-10	9013	tags=67%, list=25%, signal=51%	PMEPA1/FJX1/CLCF1/JAG1/SERPINB2/FOS/FUT4/KLF10/TNIP1/EGR1/DUSP2/CEBPB/SLC2A6/GADD45A/NFKB1/NR4A3/TNFAIP3/AREG/ICOSLG/CXCL10/NAMPT/CCL5/INHBA/TSC22D1/KDM6B/CXCL11/IL1A/MAFF/IFNGR2/CD69/TIPARP/IL6ST/CXCL6/KLF4/PNRC1/PTX3/FOSL2/RIPK2/LAMB3/TUBB2A/ZC3H12A/RCAN1/EGR2/STAT5A/IFIH1/IFIT2/IL15RA/EIF1/CD83/CD80/TNIP2/TRAF1/IL6/DRAM1/ETS2/JUNB/DENND5A/NFKBIA/IRF1/PHLDA2/PTPRE/HES1/TLR2/SQSTM1/PLK2/RIGI/BCL…
HALLMARK_ALLOGRAFT_REJECTION	200	-0.627995	-3.09735	1e-10	4.17e-10	1.4e-10	5901	tags=62%, list=16%, signal=52%	CCL19/IFNGR2/CXCR3/CD1D/CXCL9/MAP3K7/GLMN/ACVR2A/DEGS1/RIPK2/CD7/TGFB2/GBP2/CD96/HIF1A/ST8SIA4/BRCA1/EGFR/CD74/CD80/IL6/IGSF6/IL2RG/CCL22/CCL11/UBE2D1/NCF4/TLR2/EIF3A/INHBB/CD3E/TLR3/ZAP70/CCR2/TIMP1/LCK/CD40LG/MTIF2/BCL3/IL12RB1/HLA-E/CD3D/HLA-A/CD8A/CCL4/SIT1/LTB/CD2/LY75/TAP1/ITK/CFP/EIF4G3/EIF3J/HLA-DMB/FGR/HLA-DMA/CD28/STAT4/PRKCB/CRTAM/TAPBP/HLA-DQA1/FCGR2B/DARS1/ITGAL/MAP4K1/STAB1/CD4/STAT…
HALLMARK_INFLAMMATORY_RESPONSE	199	-0.614329	-3.02375	1e-10	4.17e-10	1.4e-10	6214	tags=57%, list=17%, signal=48%	KIF1B/IFITM1/FFAR2/IL1A/IFNGR2/CD69/SCARF1/CXCL9/CCL17/CXCL6/CSF3/P2RY2/ACVR2A/RIPK2/VIP/SGMS2/SELE/LY6E/LPAR1/ITGB8/AQP9/NMUR1/HIF1A/MARCO/GABBR1/IL15RA/SLAMF1/KCNJ2/IL6/P2RX7/NFKBIA/IRF1/CCL22/CXCL8/PTPRE/TLR2/PTGIR/TLR3/TIMP1/LCK/OLR1/CD70/ITGA5/PCDH7/KLF6/BTG2/RNF144B/MEFV/SLC7A2/HBEGF/TAPBP/SELL/SERPINE1/IL10RA/STAB1/HRH1/OSM/GPR183/CD14/CCR7/ADORA2B/CDKN1A/EREG/PIK3R5/PTAFR/CCL7/MMP14/CCL20…
HALLMARK_OXIDATIVE_PHOSPHORYLATION	200	0.559325	2.88145	1e-10	4.17e-10	1.4e-10	5372	tags=44%, list=15%, signal=38%	MRPL34/NDUFB7/ATP6V1F/NDUFC1/NDUFS7/TIMM13/ATP5F1D/NDUFA3/ECI1/UQCR11/OXA1L/ETFB/MRPS12/COX6B1/COX6A1/COX6C/NDUFA4/ATP6AP1/ATP5F1E/NDUFB2/ATP6V0B/COX5A/ATP5MC2/GPX4/UQCR10/PHB2/ATP5MF/COX8A/COX17/NDUFA8/SLC25A3/NDUFB1/NDUFC2/NDUFAB1/COX7B/NDUFB6/ATP5ME/ISCU/TIMM50/COX4I1/MDH2/UQCRQ/RHOT2/NDUFA1/PMPCA/NDUFA5/COX7C/SURF1/UQCRC1/SLC25A5/NDUFA2/NDUFS8/SLC25A6/MRPL11/NDUFB4/ATP6V1D/GPI/NDUFA6/MRPS11/C…
HALLMARK_INTERFERON_GAMMA_RESPONSE	199	-0.559871	-2.75571	1e-10	4.17e-10	1.4e-10	5917	tags=50%, list=16%, signal=42%	HLA-B/CD69/SELP/P2RY14/CXCL9/VAMP5/RIPK2/TRIM14/PARP14/CMPK2/LY6E/IRF9/PSMB9/ZBP1/IFITM2/HIF1A/RSAD2/OAS2/SAMD9L/SLAMF7/ST8SIA4/IFIH1/GBP4/USP18/IFIT2/IL15RA/PLSCR1/PNP/CD74/IL6/BATF2/NFKBIA/CASP7/IRF1/IFITM3/IFI44L/SP110/RIGI/HLA-A/TAP1/CD38/HLA-DMA/RIPK1/STAT4/CFH/TAPBP/HLA-DQA1/SERPING1/HLA-DRB1/SAMHD1/CFB/IL10RA/STAT1/IFI44/SECTM1/SSPN/IRF4/C1S/C1R/TRIM26/CDKN1A/IRF5/VCAM1/HELZ2/XAF1/FCGR1A/C…
HALLMARK_KRAS_SIGNALING_UP	200	-0.543944	-2.6828	1e-10	4.17e-10	1.4e-10	5704	tags=46%, list=16%, signal=39%	PECAM1/EPHB2/NGF/EPB41L3/KLF4/CDADC1/MYCN/USH1C/LY96/ITGBL1/BTC/TPH1/FLT4/CBR4/SERPINA3/ADGRL4/MAP7/GALNT3/TNNT2/TMEM100/ATG10/TRAF1/IL2RG/CLEC4A/PIGR/VWA5A/TRIB2/ADAM8/TOR1AIP2/GUCY1A1/CFH/HBEGF/EVI5/MAP4K1/CFB/USP12/IL10RA/MPZL2/LAT2/FCER1G/TFPI/NRP1/RABGAP1L/CTSS/CXCR4/EREG/PRDM1/MMD/ANGPTL4/PRKG2/TMEM176B/TLR8/CD37/CCSER2/F13A1/CCL20/C3AR1/KCNN4/LIF/AKAP12/IL1RL2/IL1B/TMEM176A/GYPC/TNFRSF1B/W…
HALLMARK_EPITHELIAL_MESENCHYMAL_TRANSITION	200	-0.523885	-2.58387	1e-10	4.17e-10	1.4e-10	9307	tags=60%, list=26%, signal=45%	SGCB/LOXL1/MGP/COL6A3/PMEPA1/SERPINH1/COL5A1/SPARC/COL3A1/LAMA2/EMP3/ITGB3/TGFB1/MYLK/COL11A1/GADD45A/P3H1/COL5A2/COL4A1/SPP1/PDGFRB/DPYSL3/TNFAIP3/SGCG/AREG/COL16A1/DAB2/INHBA/FAP/SGCD/FLNA/FN1/LOX/COL4A2/COPA/LAMC1/MMP3/CTHRC1/RGS4/CXCL6/PTX3/NID2/COL7A1/SLIT3/SERPINE2/POSTN/IL32/BMP1/WNT5A/TGM2/THBS1/SNAI2/OXTR/FBN2/NTM/SFRP1/SCG2/DST/HTRA1/IL6/MATN2/FMOD/VCAN/PLOD1/CCN2/CXCL8/ITGB5/COL1A2/LUM…
HALLMARK_IL6_JAK_STAT3_SIGNALING	87	-0.588369	-2.55916	1e-10	4.17e-10	1.4e-10	4567	tags=51%, list=13%, signal=44%	IRF9/GRB2/CRLF2/A2M/IL15RA/IL6/IL2RG/IL17RA/IRF1/TLR2/TNFRSF12A/IL12RB1/LTB/CD38/STAT1/CD14/CSF2RB/FAS/PIK3R5/CCL7/CCR1/IL1R2/IL7/TNF/IL4R/IL1B/CSF3R/CXCL3/ITGA4/EBI3/CXCL1/TNFRSF1B/STAM2/CSF1/IL2RA/SOCS3/CSF2RA/STAT3/IFNGR1/LEPR/MYD88/IL18R1/OSMR/IL1R1
HALLMARK_IL2_STAT5_SIGNALING	199	-0.505082	-2.48603	1e-10	4.17e-10	1.4e-10	5350	tags=45%, list=15%, signal=38%	MAFF/AGER/SELP/EOMES/SOCS2/CYFIP1/SYNGR2/SPRY4/PLAGL1/TGM2/ENPP1/F2RL2/ODC1/GBP4/TWSG1/PLSCR1/PNP/SPRED2/CD83/EEF1AKMT1/GLIPR2/TRAF1/NCS1/IGF2R/GSTO1/CST7/DENND5A/PLIN2/ITGAE/IFITM3/SH3BGRL2/MYO1C/MYO1E/ADAM19/UCK2/SYT11/LRRC8C/GUCY1B1/ICOS/CAPN3/LTB/KLF6/ITGAV/NT5E/SELL/CCR4/IL10RA/HK2/IRF4/HYCC2/NRP1/TLR7/RABGAP1L/TNFRSF8/ECM1/BMPR2/LCLAT1/BATF/IL1R2/LIF/CD48/IL4R/BATF3/FGL2/RHOH/TNFRSF1B/CSF1/…
HALLMARK_APOPTOSIS	160	-0.500425	-2.39596	1e-10	4.17e-10	1.4e-10	4016	tags=39%, list=11%, signal=35%	FEZ1/CTH/BRCA1/TIMP2/DNAJC3/ROCK1/PEA15/WEE1/GSTM1/IL6/IGF2R/RARA/PDCD4/CASP7/IRF1/IFITM3/LUM/SQSTM1/BGN/TIMP1/TNFRSF12A/CD2/TAP1/ANXA1/TGFBR3/SLC20A1/NEDD9/CD38/BTG2/BNIP3L/DAP3/DCN/HGF/CD14/CDKN1A/EREG/PPP3R1/F2R/CASP8/FAS/CASP4/PLCB2/CASP1/TNF/IL1B/MMP2/GNA15/RHOB/ISG20/CFLAR/EMP1/ANKH/BIRC3/LMNA/TNFSF10/PPT1/EGR3/PLAT/IER3/IFNGR1/BCL10/MCL1
HALLMARK_MITOTIC_SPINDLE	199	-0.465462	-2.29102	1e-10	4.17e-10	1.4e-10	5638	tags=38%, list=16%, signal=32%	ARHGEF2/LRPPRC/KPTN/PCGF5/NF1/PCM1/WASF2/CAPZB/GEMIN4/LATS1/TUBD1/CYTH2/YWHAE/ARL8A/ROCK1/CLASP1/DST/CEP57/FSCN1/TUBGCP3/TBCD/MYH10/NCK2/CD2AP/MYO1E/CDC42EP4/SPTBN1/OPHN1/PKD2/RAPGEF5/BRCA2/STK38L/TLK1/PAFAH1B1/CNTROB/NEDD9/APC/SMC3/ARHGAP29/ITSN1/TRIO/PLEKHG2/KIFAP3/DOCK4/EZR/VCL/ARAP3/RAB3GAP1/MARCKS/FBXO5/SOS1/RANBP9/KIF5B/CDC42/RALBP1/KATNA1/HOOK3/ALMS1/DOCK2/ABI1/SSH2/CDC27/CDC42BPA/EPB41L2/…
HALLMARK_COMPLEMENT	200	-0.452979	-2.23415	1e-10	4.17e-10	1.4e-10	7813	tags=50%, list=22%, signal=39%	PFN1/CD55/GPD2/CBLB/ACTN2/TNFAIP3/PLG/S100A12/CCL5/C2/CTSB/XPNPEP1/FN1/MAFF/COL4A2/SERPINA1/PPP2CB/CSRP1/SRC/KLKB1/PIK3CA/ERAP2/TMPRSS6/STX4/AKAP10/S100A9/NOTCH4/PREP/GRB2/PSMB9/CR1/S100A13/DOCK9/TIMP2/PLSCR1/GMFB/GZMK/GNG2/IL6/APOC1/F8/CASP7/IRF1/APOBEC3G/PDGFB/GNGT2/ME1/FYN/TIMP1/ANXA5/CP/LCK/CD40LG/KIF2A/OLR1/DYRK2/GNAI2/HSPA1A/SH2B3/USP15/CFH/DOCK4/SERPING1/SERPINE1/CFB/C1QC/GCA/PIK3CG/DGKH/C…
HALLMARK_INTERFERON_ALPHA_RESPONSE	97	-0.556779	-2.46499	1.14e-10	4.38e-10	1.47e-10	5150	tags=48%, list=14%, signal=42%	RIPK2/TRIM14/GBP2/PARP14/CMPK2/LY6E/IRF9/PSMB9/IFITM2/RSAD2/SAMD9L/IFIH1/GBP4/USP18/IFIT2/PLSCR1/CD74/BATF2/ELF1/IRF1/IFITM3/SAMD9/TENT5A/IFI44L/SP110/TAP1/SELL/LPAR6/IFI44/C1S/TRIM26/HELZ2/CASP8/PNPT1/CASP1/IL7/IL4R/PROCR/CNP/EIF2AK2/IFI30/TRIM5/CSF1/EPSTI1/ISG20/IFI35/NMI
HALLMARK_P53_PATHWAY	200	-0.389776	-1.92242	6.96e-07	2.48e-06	8.37e-07	6493	tags=36%, list=18%, signal=30%	PLXNB2/CDKN2AIP/PITPNC1/FDXR/AEN/IL1A/ZMAT3/SESN1/KLF4/OSGIN1/RETSAT/TRAF4/ERCC5/RRAD/TM4SF1/CEBPA/CCP110/APAF1/ITGB4/SFN/S100A4/NUDT15/RHBDF2/DRAM1/ZNF365/STEAP3/PTPRE/PLK2/INHBB/VWA5A/RAD51C/TAP1/TM7SF3/DNTTIP2/ADA/BTG2/CLCA2/HBEGF/DEF6/HEXIM1/BAIAP2/NOTCH1/CDKN1A/TNNI1/PHLDA3/PERP/POLH/ZFP36L1/F2R/DDIT4/FAS/RB1/CASP1/LIF/PROCR/SDC1/SPHK1/IFI30/RNF19B/PDGFA/IER5/CSRNP2/TNFSF9/CCND3/MXD1/PPM1D/S…
HALLMARK_APICAL_JUNCTION	199	-0.364428	-1.79373	8.5e-06	2.83e-05	9.54e-06	8894	tags=42%, list=24%, signal=32%	ITGA3/NRXN2/RASA1/CD274/WASL/DSC3/ADAM9/NEXN/CD209/CLDN6/FYB1/NECTIN1/JUP/PFN1/ACTN2/COL16A1/NLGN3/CDK8/ACTG1/MAPK14/CTNNA1/FLNC/PECAM1/THBS3/ACTN1/SRC/TJP1/NF1/CERCAM/SORBS3/LAMB3/STX4/BMP1/LAYN/DHX16/PBX2/ITGB4/NFASC/PPP2R2C/EGFR/TIAL1/ITGA10/TRAF1/SDC3/FSCN1/VCAN/MYH10/TSPAN4/CD99/SIRPA/CLDN18/CDH11/ACTA1/GNAI2/PARVA/CNTN1/NEGR1/PTEN/COL17A1/MPZL2/VCL/ITGB1/PTPRC/BAIAP2/MPZL1/CLDN14/RAC2/NRAP/…
HALLMARK_UV_RESPONSE_DN	144	-0.392794	-1.83866	1.53e-05	4.78e-05	1.61e-05	8311	tags=42%, list=23%, signal=33%	COL3A1/ITGB3/COL11A1/AGGF1/NFKB1/COL5A2/PDGFRB/ABCC1/ADD3/DAB2/SCHIP1/SCAF8/MT1E/NIPBL/ATP2B4/MAPK14/LAMC1/EFEMP1/RGS4/NEK7/TJP1/ACVR2A/BMPR1A/LPAR1/DLC1/SIPA1L1/SNAI2/PTGFR/PHF3/RND3/PRDM2/COL1A2/FYN/TGFBR2/PIAS3/DDAH1/FBLN5/TGFBR3/SPOP/PTEN/SERPINE1/RUNX1/PIK3CD/ADORA2B/TFPI/CCN1/NRP1/APBB2/PMP22/ATXN1/LTBP1/FHL2/GJA1/CDC42BPA/SYNE1/CAP2/PTPRM/KALRN/NOTCH2/HAS2/SYNJ2
HALLMARK_HYPOXIA	199	-0.35524	-1.74851	3.03e-05	8.93e-05	3.01e-05	6448	tags=34%, list=18%, signal=28%	XPNPEP1/MT1E/NCAN/MAFF/HOXB9/LOX/STC1/LXN/TIPARP/STC2/SULT2B1/LDHA/PNRC1/FOSL2/PFKL/ANKZF1/TGM2/GAA/KDELR3/HDLBP/KIF5A/S100A4/SLC37A4/NOCT/EGFR/HAS1/PLAC8/IL6/SDC3/CCN2/PLIN2/PDGFB/BGN/CP/PGM2/SAP30/KLF6/ENO1/PAM/JMJD6/EXT1/BNIP3L/SERPINE1/NAGK/DCN/HK2/ADORA2B/CDKN1A/CCN1/CXCR4/ANGPTL4/SLC6A6/DDIT4/PDK1/UGP2/AKAP12/TGFBI/PLAUR/NFIL3/ISG20/SLC2A3/ERRFI1/SLC2A5/WSB1/ZFP36/IER3/ETS1/PFKFB3
HALLMARK_COAGULATION	138	-0.388399	-1.81773	5.89e-05	0.000163675	5.51e-05	9017	tags=46%, list=25%, signal=35%	RAC1/HRG/CASP9/SERPINB2/SPARC/ADAM9/CAPN2/ITGB3/S100A1/PLG/SH2B2/C2/CTSB/P2RY1/FN1/MAFF/SERPINA1/PECAM1/MMP3/CSRP1/KLKB1/F9/TMPRSS6/F11/FGA/PREP/BMP1/S100A13/THBS1/F2RL2/A2M/THBD/HTRA1/APOC1/F8/F13B/PDGFB/FYN/TIMP1/CFD/OLR1/ANXA1/CFH/PROS1/SERPING1/PROC/SERPINE1/CFB/C1S/C1R/DUSP14/C1QA/CTSK/MMP14/PLEK/CFI/MMP2/ITGA2/PLAU/MMP7/C3/DPP4/RABIF/PLAT
HALLMARK_PI3K_AKT_MTOR_SIGNALING	105	-0.405645	-1.82433	0.000144603	0.000380534	0.00012818	4502	tags=30%, list=12%, signal=26%	GRB2/PIKFYVE/SFN/EGFR/PPP2R1B/IL2RG/PLCB1/MKNK1/SQSTM1/LCK/DUSP3/ADCY2/CAMK4/CAB39/RIPK1/PRKCB/PTEN/CDKN1A/CXCR4/PDK1/CLTC/MAP2K3/MAPK10/SLA/DAPP1/TIAM1/ACTR2/MYD88/RIT1/RALB/ACTR3
HALLMARK_MYC_TARGETS_V1	200	0.300182	1.54643	0.000633204	0.00158301	0.000533225	3569	tags=22%, list=10%, signal=19%	RPL6/RPS5/RPLP0/SNRPD2/PRPF31/RPL18/RPS2/COX5A/RPS6/PHB2/RPL34/LSM7/IMPDH2/RUVBL2/SLC25A3/RPL14/PSMA7/FBL/NDUFAB1/ERH/RNPS1/RPS3/TRIM28/PPIA/MRPL23/SSBP1/RPL22/RRP9/TUFM/PSMD8/RACK1/CYC1/NHP2/DUT/POLD2/SNRPB2/MCM2/CDK4/MAD2L1/PA2G4/APEX1/EIF3B/EIF3D
HALLMARK_DNA_REPAIR	149	0.323568	1.61705	0.00095644	0.00227724	0.00076707	5909	tags=34%, list=16%, signal=29%	POLR2E/APRT/GPX4/COX17/POLR2J/IMPDH2/AAAS/POLR2I/NELFB/BCAP31/GTF3C5/EDF1/POLR2H/SURF1/TARBP2/GTF2F1/RAE1/UMPS/POLR2F/DAD1/POLR2C/DUT/MRPL40/SNAPC4/POLA2/CETN2/NME3/POLD1/GTF2A2/ERCC1/BCAM/NPR2/POLL/ELL/POLR2K/BRF2/TAF6/TMED2/FEN1/TAF10/SEC61A1/SUPT5H/GMPR2/USP11/POLD4/ERCC2/NME4/ZNF707/MPG/CCNO/EIF1B
HALLMARK_ADIPOGENESIS	200	0.293131	1.51011	0.00127266	0.00289241	0.000974287	4980	tags=26%, list=14%, signal=23%	NDUFB7/CHCHD10/UQCR11/ETFB/COX6A1/CRAT/SLC27A1/LIPE/ALDOA/GPX4/UQCR10/COX8A/MIGA2/REEP6/ESRRA/NDUFAB1/VEGFB/COX7B/DHCR7/MDH2/UQCRQ/NDUFA5/DHRS7/UCK1/ACADS/QDPR/UQCRC1/CCNG2/DGAT1/FAH/CYC1/ANGPT1/ARAF/RMDN3/ADIG/ADIPOR2/BCKDHA/TKT/ITGA7/GPAM/SLC25A1/LPCAT3/AGPAT3/PEX14/COQ3/COQ9/ATP5PO/ELOVL6/SULT1A1/SORBS1/SPARCL1/ENPP2/MRAP
HALLMARK_ANGIOGENESIS	36	-0.485897	-1.75717	0.00139171	0.00302547	0.0010191	8760	tags=56%, list=24%, signal=42%	JAG1/APP/COL3A1/COL5A2/KCNJ8/SPP1/VTN/STC1/CXCL6/SLCO2A1/POSTN/S100A4/THBD/VCAN/LUM/TIMP1/OLR1/ITGAV/NRP1/PDGFA
HALLMARK_CHOLESTEROL_HOMEOSTASIS	74	0.376019	1.64889	0.00251274	0.00523487	0.00176332	4774	tags=32%, list=13%, signal=28%	ABCA2/TM7SF2/DHCR7/SREBF2/LGALS3/CD9/SEMA3B/NSDHL/SCD/ATF5/EBP/ALCAM/LDLR/ACSS2/MVK/PMVK/ALDOC/CHKA/TP53INP1/ADH4/FDFT1/AVPR1A/FADS2/SC5D
HALLMARK_MTORC1_SIGNALING	200	-0.303293	-1.49588	0.00490085	0.0098017	0.00330162	7184	tags=31%, list=20%, signal=25%	ETF1/NUFIP1/NAMPT/SORD/DHFR/RPA1/FDXR/MTHFD2/SLC1A4/STC1/CYB5B/NIBAN1/LDHA/EIF2S2/CACYBP/CANX/PFKL/CTH/SLC37A4/PNO1/SLC7A5/PNP/GCLC/CORO1A/PPA1/SYTL2/PSME3/ME1/SQSTM1/EPRS1/IMMT/CFP/BTG2/ENO1/HK2/ACLY/UCHL5/SSR1/CDKN1A/PSMD12/CXCR4/SLC6A6/PITPNB/EEF1E1/DDIT4/PDK1/FGL2/MLLT11/MAP2K3/IFI30/GTF2H1/ITGB2/NFIL3/SLC2A3/RAB1A/CTSC/SLA/DAPP1/PSMD14/ACTR2/RIT1/ACTR3
HALLMARK_ANDROGEN_RESPONSE	100	-0.357907	-1.59351	0.005242	0.0100808	0.00339562	4198	tags=27%, list=12%, signal=24%	MAP7/MAF/MYL12A/SLC38A2/NCOA4/SLC26A2/FKBP5/TNFAIP8/ITGAV/GUCY1A1/PGM3/DBI/ADAMTS1/KRT19/APPBP2/XRCC5/ELL2/RAB4A/AKAP12/SGK1/UBE2J1/ELK4/ARID5B/CCND3/ANKH/TMEM50A/GNAI3
HALLMARK_NOTCH_SIGNALING	32	-0.477979	-1.69971	0.00833336	0.0147295	0.00496152	4946	tags=38%, list=14%, signal=32%	TCF7L2/WNT5A/HES1/FZD1/SAP30/DTX1/LFNG/NOTCH1/ARRB1/DTX4/MAML2/NOTCH2
HALLMARK_MYC_TARGETS_V2	58	0.381411	1.57399	0.00854312	0.0147295	0.00496152	6477	tags=38%, list=18%, signal=31%	PPAN/TBRG4/LAS1L/SLC29A2/EXOSC5/FARSA/GRWD1/RRP9/NOC4L/CDK4/PA2G4/WDR74/MAP3K6/MRTO4/HSPE1/IPO4/NOP56/SRM/DCTPP1/GNL3/PHB1/PES1
HALLMARK_GLYCOLYSIS	199	-0.293273	-1.4435	0.00819861	0.0147295	0.00496152	5960	tags=29%, list=16%, signal=24%	PRPS1/STC1/B3GNT3/CHST6/PPP2CB/STC2/LDHA/CLDN3/GFPT1/LHPP/GNPDA1/NOL3/ANKZF1/AK3/KDELR3/HS6ST2/HDLBP/CTH/SLC37A4/EGFR/GCLC/SDC3/SLC25A13/VCAN/SLC16A3/PLOD1/LCT/ME1/BPNT1/HS2ST1/KIF2A/PGM2/ECD/SAP30/NT5E/ENO1/PAM/EXT1/DCN/HK2/ALDH9A1/ADORA2B/CXCR4/ANGPTL4/SRD5A3/RPE/DDIT4/UGP2/SDC1/TGFBI/PYGL/MIOX/ISG20/TGFA/HOMER1/IER3/ME2
HALLMARK_XENOBIOTIC_METABOLISM	200	-0.291741	-1.4389	0.00996807	0.0166134	0.00559611	5073	tags=26%, list=14%, signal=22%	RETSAT/F11/TGFB2/TDO2/SLC22A1/AOX1/COMT/CNDP2/AQP9/SERTAD1/ESR1/SSR3/ACP1/GCLC/SMOX/SLC46A3/XDH/ACOX1/CYP2J2/GSTO1/FMO1/ETS2/ALDH2/PTGDS/AP4B1/NQO1/FBLN1/SLC12A4/GCKR/BPHL/PROS1/SERPINE1/CFB/CYP27A1/IGFBP4/ALDH9A1/CYP2S1/FMO3/PTGR1/SLC6A6/TMEM176B/FAS/PAPSS2/IRF8/VNN1/SLC35D1/EPHX1/EPHA2/ABCC3/UGDH/IL1R1
HALLMARK_TGF_BETA_SIGNALING	54	-0.399201	-1.55906	0.0151186	0.0243848	0.00821384	6177	tags=39%, list=17%, signal=32%	ENG/WWTR1/IFNGR2/MAP3K7/TJP1/BMPR1A/HDAC1/SKI/THBS1/JUNB/TRIM33/SPTBN1/ACVR1/TGIF1/SLC20A1/APC/ARID4B/SERPINE1/BMPR2/SMURF2/RAB31
HALLMARK_ESTROGEN_RESPONSE_EARLY	200	-0.279653	-1.37928	0.0245417	0.0383464	0.0129167	6143	tags=30%, list=17%, signal=25%	RPS6KA2/FRK/SLC1A4/CLIC3/TIPARP/STC2/IL6ST/SULT2B1/KLF4/P2RY2/NPY1R/TTC39A/PDLIM3/SLC39A6/KRT15/GREB1/TGM2/ADCY9/SYBU/DLC1/SFN/ISG20L2/SLC7A5/SVIL/UGCG/NRIP1/FCMR/SEC14L2/RARA/ELF1/SLC1A1/KAZN/DEPTOR/HES1/FOXC1/INHBB/INPP5F/SLC26A2/FKBP5/DYNLT3/MYOF/SLC7A2/MLPH/LAD1/CXCL12/GFRA1/KRT19/IGFBP4/KCNK5/RHOD/FHL2/ALDH3B1/PAPSS2/GJA1/MAST4/PDZK1/EGR3/TIAM1/RAB31/SH3BP5
HALLMARK_PROTEIN_SECRETION	96	-0.316904	-1.40514	0.037336	0.0565697	0.0190551	3884	tags=26%, list=11%, signal=23%	KIF1B/TSPAN8/SEC31A/SEC22B/AP2B1/ARFGAP3/EGFR/DST/IGF2R/DOP1A/VAMP3/STAM/PAM/SNX2/TOM1L1/SSPN/AP3S1/STX7/VPS45/CLTC/VAMP4/CTSC/ANP32E/STX12/PPT1
HALLMARK_PEROXISOME	103	0.282973	1.32146	0.0493731	0.0726075	0.0244573	4430	tags=22%, list=12%, signal=20%	ACOT8/HSD11B2/FIS1/GSTK1/CRAT/CLN6/DHRS3/RDH11/PRDX5/CRABP1/CLN8/NUDT19/ABCB9/TTR/ERCC1/ABCD2/ABCC5/PEX5/SLC25A4/RXRG/PEX14/SLC23A2/IDH2
HALLMARK_MYOGENESIS	199	-0.253073	-1.24564	0.0760697	0.108671	0.036605	8525	tags=34%, list=23%, signal=26%	SPARC/APP/COL3A1/LAMA2/AGRN/TGFB1/MYLK/CHRNA1/MEF2D/HSPB8/ACTN2/BIN1/FXYD1/MYH2/SGCG/SGCD/FST/SCHIP1/PLXNB2/WWTR1/COL4A2/STC2/COL15A1/SORBS3/SYNGR2/MYOG/TNNT3/PDE4DIP/ADCY9/SMTN/GAA/ITGB4/TNNT2/SVIL/IGFBP7/FHL1/KCNH1/ITGB5/MYO1C/PTGIS/FKBP1B/CFD/AEBP1/LSP1/ACTA1/NQO1/MEF2C/SOD3/KLF5/HBEGF/FLII/ITGB1/SSPN/NOTCH1/MYH3/CDKN1A/TNNI2/TNNI1/TEAD4/MAPK12/MYH1/RB1/RYR1/SPHK1/FGF2/KIFC3/RIT1/TPM3
HALLMARK_UNFOLDED_PROTEIN_RESPONSE	113	-0.277393	-1.25604	0.0827815	0.114974	0.0387282	6461	tags=30%, list=18%, signal=25%	NOLC1/CKS1B/MTHFD2/SLC1A4/ATF4/ALDH18A1/SEC31A/STC2/CNOT6/EXOSC1/WIPI1/GEMIN4/NFYA/SKIC3/ATF6/TUBB2A/PAIP1/KDELR3/DCTN1/DNAJC3/EXOC2/SLC7A5/EXOSC10/EIF4A1/SSR1/SHC1/EIF4A3/ERN1/KIF5B/DDIT4/PDIA6/CCL2/EIF2AK3/NABP1
HALLMARK_UV_RESPONSE_UP	157	0.246529	1.23048	0.09375	0.123355	0.0415512	4717	tags=23%, list=13%, signal=20%	ATP6V1F/PRKCD/SLC6A8/BSG/ALDOA/C4BPB/SELENOW/CYP1A1/DNAJB1/PRKACA/KCNH2/CDC34/POLR2H/PPIF/WIZ/MRPL23/DGAT1/FKBP4/CLCN2/AP2S1/TUBA4A/YKT6/PDAP1/TMBIM6/SIGMAR1/UROD/SLC25A4/TYRO3/CHKA/COL2A1/APOM/RPN1/FEN1/MARK2/SULT1A1/FURIN
HALLMARK_HEME_METABOLISM	199	-0.246858	-1.21504	0.0935024	0.123355	0.0415512	7308	tags=27%, list=20%, signal=21%	ABCB6/RNF19A/ALAD/DCUN1D1/UCP2/HBBP1/CTSB/SLC30A10/LMO2/BTRC/NFE2/CIR1/NEK7/SPTA1/TRAK2/GYPE/RHD/MPP1/SYNJ1/GCLC/SMOX/KLF3/BACH1/KDM7A/TAL1/NCOA4/NUDT4/OPTN/ADIPOR1/USP15/BTG2/MARCHF8/GCLM/BNIP3L/YPEL5/SLC30A1/MOCOS/BLVRA/ELL2/HDGF/SEC14L1/CLIC2/MAP2K3/RIOK3/GYPC/CDC27/CCND3/MFHAS1/AGPAT4/C3/HTRA2/PDZK1IP1/SDCBP
HALLMARK_G2M_CHECKPOINT	199	-0.24001	-1.18134	0.118859	0.152383	0.0513291	4719	tags=19%, list=13%, signal=17%	CDC7/SFPQ/HIF1A/ODF2/ODC1/CUL4A/SRSF1/RAD21/RPA2/CASP8AP2/SLC7A5/HNRNPU/SRSF10/E2F3/LIG3/CUL3/UCK2/DR1/BCL3/BRCA2/JPT1/TFDP1/SAP30/PAFAH1B1/BARD1/SYNCRIP/BUB3/MEIS2/KPNA2/MARCKS/FBXO5/KIF5B/KPNB1/KATNA1/CDC27/RASAL2/LBR/NOTCH2
HALLMARK_BILE_ACID_METABOLISM	112	-0.268397	-1.21333	0.125628	0.157035	0.0528961	5489	tags=25%, list=15%, signal=21%	SULT2B1/ACSL5/HSD17B6/ALDH8A1/RETSAT/CYP39A1/NEDD4/ABCA4/SLCO1A2/AQP9/SOAT2/CYP7A1/CH25H/EFHC1/OPTN/LCK/GCLM/CYP27A1/ALDH9A1/GNPAT/ATXN1/PEX13/ABCA8/ABCA6/BBOX1/ABCA9/NR1H4/HSD17B11
HALLMARK_ESTROGEN_RESPONSE_LATE	200	-0.226992	-1.11955	0.194929	0.237718	0.0800734	6143	tags=24%, list=17%, signal=20%	RPS6KA2/FRK/ATP2B4/SLC1A4/EMP2/CLIC3/SERPINA1/TRIM29/IL6ST/SULT2B1/KLF4/NPY1R/PDLIM3/S100A9/SERPINA3/SFN/SLC7A5/SNX10/NRIP1/PDCD4/FOXC1/ST6GALNAC2/SLC26A2/FKBP5/MEST/DYNLT3/MYOF/CXCL12/CXCL14/KRT19/IGFBP4/KCNK5/PERP/RABEP1/DNAJC12/LAMC2/BATF/JAK1/ALDH3B1/ASS1/PAPSS2/SGK1/ISG20/PDZK1/EGR3/ZFP36/TIAM1/RAB31/UGDH
HALLMARK_HEDGEHOG_SIGNALING	36	-0.312189	-1.12898	0.269297	0.320591	0.107989	3662	tags=25%, list=10%, signal=23%	SCG2/CRMP1/ETS2/OPHN1/NRP2/NRP1/SHH/GLI1/DPYSL2
HALLMARK_FATTY_ACID_METABOLISM	158	0.213142	1.06638	0.287565	0.334378	0.112632	4709	tags=19%, list=13%, signal=17%	ACOT8/ECI1/CRAT/ALDOA/REEP6/GCDH/CYP1A1/RDH11/PSME1/MDH2/CPOX/MIX23/NSDHL/ACADS/ACSS1/ERP29/IDH3B/ADIPOR2/NCAPH2/GSTZ1/SDHA/APEX1/UROD/AUH/DLST/CBR3/CBR1/HSP90AA1/HCCS/UBE2L6
HALLMARK_APICAL_SURFACE	44	0.282326	1.09996	0.318396	0.353774	0.119166	3061	tags=20%, list=8%, signal=19%	SLC2A4/TMEM8B/HSPB1/PCSK9/RHCG/EFNA5/ADIPOR2/GHRL/SLC34A3
HALLMARK_E2F_TARGETS	200	-0.214649	-1.05868	0.316957	0.353774	0.119166	8396	tags=26%, list=23%, signal=20%	PDS5B/RRM2/HELLS/DDX39A/MCM6/CDC25B/XPO1/DSCC1/MCM3/RAD1/RPA1/PRKDC/NOLC1/CHEK2/CKS1B/MRE11/MTHFD2/PRPS1/DIAPH3/TK1/NUP153/CCP110/SRSF1/RAD21/DEK/RPA2/BRCA1/WEE1/PPP1R8/SHMT1/PSMC3IP/USP1/POLD3/BRCA2/JPT1/RAD51C/CNOT9/BARD1/ORC2/LUC7L3/SYNCRIP/SMC3/EXOSC8/MMS22L/KPNA2/CDKN1A/MSH2/CTPS1/PPM1D/ANP32E/LBR/SMC6
HALLMARK_KRAS_SIGNALING_DN	200	0.200612	1.03348	0.363881	0.395523	0.133229	9104	tags=34%, list=25%, signal=25%	HSD11B2/CNTFR/KCNN1/TNNI3/GTF3C5/ITIH3/ATP4A/NRIP2/SMPX/THRB/GRID2/RGS11/TFCP2L1/YBX2/TGM1/CCDC106/ACTC1/PTPRJ/CPB1/ATP6V1B1/CHST2/SLC38A3/PDE6B/MAGIX/SOX10/SPHK2/SLC25A23/FGF16/AMBN/COL2A1/TG/CYP11B2/CCNA1/IL5/NPHS1/KMT2D/IDUA/CLDN8/PDK2/PAX4/PLAG1/KRT4/EGF/ARHGDIG/CHRNG/ZC2HC1C/MYH7/IRS4/CAMK1D/RYR2/VPS50/LYPD3/ASB7/YPEL1/SERPINA10/MACROH2A2/CPEB3/MAST3/CKM/KCNE2/TENT5C/GP1BA/FSHB/SPTBN2/ARPP21…
HALLMARK_SPERMATOGENESIS	134	0.205248	0.996907	0.451531	0.480352	0.161803	5591	tags=22%, list=15%, signal=18%	TNNI3/SCG3/PHKG2/AURKA/YBX2/PACRG/ADAM2/DBF4/PCSK4/PEBP1/HOXB1/ZPBP/CFTR/PHF7/CLPB/TKTL1/HSPA1L/CSNK2A2/CLGN/NF2/PCSK1N/STRBP/CHRM4/CCNA1/GAD1/CNIH2/ACTL7B/DMRT1/CCNB2
HALLMARK_PANCREAS_BETA_CELLS	40	0.258614	0.977646	0.489209	0.509592	0.171652	5431	tags=25%, list=15%, signal=21%	VDR/SRP14/GCK/SPCS1/PCSK2/SEC11A/FOXO1/DCX/SCGN/PAX4
HALLMARK_REACTIVE_OXYGEN_SPECIES_PATHWAY	48	-0.245437	-0.936323	0.566957	0.578527	0.194872	5492	tags=27%, list=15%, signal=23%	FES/SCAF4/IPCEF1/GCLC/PDLIM1/MBP/JUNB/LSP1/NQO1/MGST1/GCLM/HHEX/GLRX2
HALLMARK_WNT_BETA_CATENIN_SIGNALING	42	0.227021	0.877744	0.698376	0.698376	0.235242	6956	tags=29%, list=19%, signal=23%	NCOR2/HDAC11/DKK4/HEY1/DLL1/AXIN1/FRAT1/JAG2/TCF7/HDAC5/LEF1/PSEN2
